# HIV-1 Vpr induces cell cycle arrest and enhances viral gene expression by depleting CCDC137

**DOI:** 10.1101/2019.12.24.888230

**Authors:** Fengwen Zhang, Paul D. Bieniasz

## Abstract

The HIV-1 Vpr accessory protein induces ubiquitin/proteasome-dependent degradation of many cellular proteins by recruiting them to a cullin4A-DDB1-DCAF1 complex. In so doing, Vpr enhances HIV-1 gene expression and induces (G2/M) cell cycle arrest. However, the identities of Vpr target proteins through which these biological effects are exerted are unknown. We show that a chromosome periphery protein, CCDC137/cPERP-B, is targeted for depletion by HIV-1 Vpr, in a cullin4A-DDB1-DCAF1 dependent manner. CCDC137 depletion caused G2/M cell-cycle arrest, while Vpr-resistant CCDC137 mutants conferred resistance to Vpr-induced G2/M arrest. CCDC137 depletion also recapitulated the ability of Vpr to enhance HIV-1 gene expression, particularly in macrophages. Our findings indicate that Vpr promotes cell-cycle arrest and HIV-1 gene expression through depletion of CCDC137.
