## Supplementary material for "HIV-1 Vpr induces cell cycle arrest and enhances viral gene expression by depleting CCDC137": Data S1

### Sheet: Sheet1
Accession	Description	# AAs	MW [kDa]	calc. pI	Exp1: Area	Protein Score Exp1	Coverage Exp1	# Peptides Exp1	# PSM Exp1	Exp2: Area	Protein Score Exp2	Coverage Exp2	# Peptides Exp2	# PSM Exp2	Average Score
P46013	Antigen KI-67 OS=Homo sapiens GN=MKI67 PE=1 SV=2 - [KI67_HUMAN]	3256	358.474	9.45166	9.33091e+06	4161.99	39.16	91	194	8.12136e+06	3644.83	39.34	94	190	3903.41
P19338	Nucleolin OS=Homo sapiens GN=NCL PE=1 SV=3 - [NUCL_HUMAN]	710	76.5684	4.70361	1.62936e+07	1501.99	30.14	24	47	1.30834e+07	1393.8	30	23	44	1447.9
Q13823	Nucleolar GTP-binding protein 2 OS=Homo sapiens GN=GNL2 PE=1 SV=1 - [NOG2_HUMAN]	731	83.6034	9.24658	1.41616e+07	1444.08	28.32	29	64	1.25859e+07	1354.58	25.99	28	59	1399.33
P46087	Putative ribosomal RNA methyltransferase NOP2 OS=Homo sapiens GN=NOP2 PE=1 SV=2 - [NOP2_HUMAN]	812	89.2471	9.23193	1.83515e+07	1569.11	34.24	25	48	1.37066e+07	1226.7	31.4	24	45	1397.91
Q8IY81	Putative rRNA methyltransferase 3 OS=Homo sapiens GN=FTSJ3 PE=1 SV=2 - [RRMJ3_HUMAN]	847	96.4992	8.39697	1.17065e+07	1217.08	22.79	18	36	1.09007e+07	1195	27.15	18	35	1206.04
O60563	Cyclin-T1 OS=Homo sapiens GN=CCNT1 PE=1 SV=1 - [CCNT1_HUMAN]	726	80.6345	8.77783	1.20332e+07	1102.31	33.88	18	48	1.03788e+07	930.933	31.82	17	44	1016.62
Q13428	Treacle protein OS=Homo sapiens GN=TCOF1 PE=1 SV=3 - [TCOF_HUMAN]	1488	152.015	9.0415	3.64823e+06	1099.13	17.47	22	36	2.81749e+06	881.556	20.9	23	38	990.345
Q15233	Non-POU domain-containing octamer-binding protein OS=Homo sapiens GN=NONO PE=1 SV=4 - [NONO_HUMAN]	471	54.1973	8.95361	4.26182e+06	842.647	24.84	12	29	3.48326e+06	759.44	23.14	11	28	801.043
Q9UIG0	Tyrosine-protein kinase BAZ1B OS=Homo sapiens GN=BAZ1B PE=1 SV=2 - [BAZ1B_HUMAN]	1483	170.796	8.48486	3.3476e+06	890.871	12.95	16	26	2.67144e+06	700.079	10.99	15	22	795.475
P49750	YLP motif-containing protein 1 OS=Homo sapiens GN=YLPM1 PE=1 SV=3 - [YLPM1_HUMAN]	1951	219.849	6.56592	6.53412e+06	732.836	14.35	21	34	5.62412e+06	680.391	15.22	21	39	706.613
P09651	Heterogeneous nuclear ribonucleoprotein A1 OS=Homo sapiens GN=HNRNPA1 PE=1 SV=5 - [ROA1_HUMAN]	372	38.7231	9.12939	1.69719e+07	658.435	34.14	12	27	1.19803e+07	593.068	28.23	9	22	625.751
O43290	U4/U6.U5 tri-snRNP-associated protein 1 OS=Homo sapiens GN=SART1 PE=1 SV=1 - [SNUT1_HUMAN]	800	90.2003	6.12549	3.53313e+06	658.539	18.13	12	21	2.63723e+06	583.801	13.13	9	20	621.17
Q9H0A0	N-acetyltransferase 10 OS=Homo sapiens GN=NAT10 PE=1 SV=2 - [NAT10_HUMAN]	1025	115.657	8.26514	3.4832e+06	604.793	21.27	19	31	2.47535e+06	564.396	14.34	12	24	584.595
Q9H501	ESF1 homolog OS=Homo sapiens GN=ESF1 PE=1 SV=1 - [ESF1_HUMAN]	851	98.735	5.10986	3.20336e+06	562.649	15.63	13	24	2.83283e+06	475.02	14.45	11	21	518.834
O00541	Pescadillo homolog OS=Homo sapiens GN=PES1 PE=1 SV=1 - [PESC_HUMAN]	588	67.96	7.32764	1.39852e+06	521.197	15.65	9	18	1.47436e+06	371.269	20.75	12	19	446.233
P51991	Heterogeneous nuclear ribonucleoprotein A3 OS=Homo sapiens GN=HNRNPA3 PE=1 SV=2 - [ROA3_HUMAN]	378	39.5706	9.01221	3.69435e+06	418.074	24.6	7	14	2.97301e+06	431.67	20.11	6	11	424.872
Q96EV2	RNA-binding protein 33 OS=Homo sapiens GN=RBM33 PE=1 SV=3 - [RBM33_HUMAN]	1170	129.906	6.93213	3.64162e+06	412.049	11.97	10	21	3.34101e+06	384.3	9.06	6	17	398.175
Q00839	Heterogeneous nuclear ribonucleoprotein U OS=Homo sapiens GN=HNRNPU PE=1 SV=6 - [HNRPU_HUMAN]	825	90.528	5.99854	4.43288e+06	463.145	14.42	12	22	4.01989e+06	322.848	11.39	8	13	392.996
P23246	Splicing factor, proline- and glutamine-rich OS=Homo sapiens GN=SFPQ PE=1 SV=2 - [SFPQ_HUMAN]	707	76.1016	9.43701	4.27351e+06	430.718	15.98	8	16	3.57912e+06	301.94	11.17	6	10	366.329
Q9GZR7	ATP-dependent RNA helicase DDX24 OS=Homo sapiens GN=DDX24 PE=1 SV=1 - [DDX24_HUMAN]	859	96.2715	9.05615	3.52761e+06	373.988	14.32	10	17	2.57472e+06	290.108	12.11	9	15	332.048
O75683	Surfeit locus protein 6 OS=Homo sapiens GN=SURF6 PE=1 SV=3 - [SURF6_HUMAN]	361	41.4256	10.6382	2.55788e+06	306.806	12.19	5	12	3.36387e+06	352.896	21.88	7	16	329.851
P61978	Heterogeneous nuclear ribonucleoprotein K OS=Homo sapiens GN=HNRNPK PE=1 SV=1 - [HNRPK_HUMAN]	463	50.9444	5.5415	3.64612e+06	339.913	10.8	4	9	3.3007e+06	302.932	12.1	5	11	321.422
P98175	RNA-binding protein 10 OS=Homo sapiens GN=RBM10 PE=1 SV=3 - [RBM10_HUMAN]	930	103.469	5.97314	1.61003e+06	286.579	6.02	4	7	1.29531e+06	298.171	6.34	4	7	292.375
Q14684	Ribosomal RNA processing protein 1 homolog B OS=Homo sapiens GN=RRP1B PE=1 SV=3 - [RRP1B_HUMAN]	758	84.3752	9.75928	2.60311e+06	300.3	12.93	8	14	2.10453e+06	277.484	10.29	6	11	288.892
Q01105	Protein SET OS=Homo sapiens GN=SET PE=1 SV=3 - [SET_HUMAN]	290	33.4687	4.32275	4.44974e+06	291.987	28.97	5	10	4.63807e+06	281.47	22.76	5	9	286.728
O00567	Nucleolar protein 56 OS=Homo sapiens GN=NOP56 PE=1 SV=4 - [NOP56_HUMAN]	594	66.0087	9.18799	1.83662e+06	304.182	13.97	8	12	1.40567e+06	257.825	11.45	6	11	281.003
Q8WW12	PEST proteolytic signal-containing nuclear protein OS=Homo sapiens GN=PCNP PE=1 SV=2 - [PCNP_HUMAN]	178	18.9134	7.48877	2.81347e+06	296.997	37.08	5	12	2.11233e+06	250.156	37.08	5	13	273.576
Q08211	ATP-dependent RNA helicase A OS=Homo sapiens GN=DHX9 PE=1 SV=4 - [DHX9_HUMAN]	1270	140.869	6.84424	1.52181e+06	288.12	6.22	7	12	1.43473e+06	256.311	9.13	9	11	272.216
Q16630	Cleavage and polyadenylation specificity factor subunit 6 OS=Homo sapiens GN=CPSF6 PE=1 SV=2 - [CPSF6_HUMAN]	551	59.1734	7.15186	2.24964e+06	271.853	10.16	4	10	923763	269.609	10.34	5	11	270.731
Q12906	Interleukin enhancer-binding factor 3 OS=Homo sapiens GN=ILF3 PE=1 SV=3 - [ILF3_HUMAN]	894	95.2791	8.76318	2.7356e+06	349.152	14.43	9	13	2.17413e+06	178.96	8.61	5	8	264.056
Q9UHB7	AF4/FMR2 family member 4 OS=Homo sapiens GN=AFF4 PE=1 SV=1 - [AFF4_HUMAN]	1163	127.382	9.30518	1.75234e+06	297.704	8.25	6	9	1.61674e+06	228.759	8.34	8	11	263.232
Q14978	Nucleolar and coiled-body phosphoprotein 1 OS=Homo sapiens GN=NOLC1 PE=1 SV=2 - [NOLC1_HUMAN]	699	73.5596	9.46631	2.18219e+06	258.994	7.87	5	14	1.73706e+06	266.763	13.3	7	14	262.878
Q03701	CCAAT/enhancer-binding protein zeta OS=Homo sapiens GN=CEBPZ PE=1 SV=3 - [CEBPZ_HUMAN]	1054	120.898	5.93506	2.64158e+06	299.523	8.63	7	12	2.43706e+06	219.679	7.4	6	11	259.601
P17275	Transcription factor jun-B OS=Homo sapiens GN=JUNB PE=1 SV=1 - [JUNB_HUMAN]	347	35.8572	9.21729	2.54688e+06	234.588	15.85	3	6	2.23842e+06	265.455	21.33	5	7	250.021
Q13206	Probable ATP-dependent RNA helicase DDX10 OS=Homo sapiens GN=DDX10 PE=1 SV=2 - [DDX10_HUMAN]	875	100.825	8.63135	2.25507e+06	256.482	9.14	6	10	2.03494e+06	235.757	15.43	10	13	246.119
Q96KR1	Zinc finger RNA-binding protein OS=Homo sapiens GN=ZFR PE=1 SV=2 - [ZFR_HUMAN]	1074	116.939	9.0415	1.39279e+06	264.063	5.77	4	6	1.28212e+06	216.748	4.66	3	5	240.405
P22626	Heterogeneous nuclear ribonucleoproteins A2/B1 OS=Homo sapiens GN=HNRNPA2B1 PE=1 SV=2 - [ROA2_HUMAN]	353	37.4067	8.95361	4.46547e+06	185.163	24.93	7	12	4.06034e+06	284.008	29.18	7	15	234.585
P39748	Flap endonuclease 1 OS=Homo sapiens GN=FEN1 PE=1 SV=1 - [FEN1_HUMAN]	380	42.5661	8.6167	1.94678e+06	195.732	7.11	2	4	1.6012e+06	269.212	7.11	2	5	232.472
Q9BVJ6	U3 small nucleolar RNA-associated protein 14 homolog A OS=Homo sapiens GN=UTP14A PE=1 SV=1 - [UT14A_HUMAN]	771	87.9241	7.86963	1.5539e+06	263.419	7.13	5	8	1.55913e+06	184.894	7.78	4	7	224.156
Q15050	Ribosome biogenesis regulatory protein homolog OS=Homo sapiens GN=RRS1 PE=1 SV=2 - [RRS1_HUMAN]	365	41.1682	10.6968	3.4403e+06	182.089	16.99	6	9	2.26124e+06	247.098	14.79	5	9	214.593
Q9Y2X3	Nucleolar protein 58 OS=Homo sapiens GN=NOP58 PE=1 SV=1 - [NOP58_HUMAN]	529	59.5405	8.92432	1.26903e+06	147.027	10.96	4	7	1.08939e+06	282.05	17.96	8	10	214.539
Q9UKV3	Apoptotic chromatin condensation inducer in the nucleus OS=Homo sapiens GN=ACIN1 PE=1 SV=2 - [ACINU_HUMAN]	1341	151.771	6.43018	3.49235e+06	149.246	6.64	4	6	3.08908e+06	260.78	10.07	6	10	205.013
P06748	Nucleophosmin OS=Homo sapiens GN=NPM1 PE=1 SV=2 - [NPM_HUMAN]	294	32.5548	4.77979	2.35262e+06	247.456	16.67	2	4	3.1904e+06	151.22	17.01	3	4	199.338
Q02880	DNA topoisomerase 2-beta OS=Homo sapiens GN=TOP2B PE=1 SV=3 - [TOP2B_HUMAN]	1626	183.152	8.00146	1.28005e+06	200.92	3.94	7	9	1.13129e+06	197.281	3.57	5	9	199.101
Q13573	SNW domain-containing protein 1 OS=Homo sapiens GN=SNW1 PE=1 SV=1 - [SNW1_HUMAN]	536	61.4565	9.5249	1.24895e+06	155.681	8.4	4	5	1.22666e+06	237.463	6.53	3	7	196.572
O43390	Heterogeneous nuclear ribonucleoprotein R OS=Homo sapiens GN=HNRNPR PE=1 SV=1 - [HNRPR_HUMAN]	633	70.8993	8.1333	2.14222e+06	182.837	7.9	4	7	1.52266e+06	209.938	9.79	5	8	196.388
P11388	DNA topoisomerase 2-alpha OS=Homo sapiens GN=TOP2A PE=1 SV=3 - [TOP2A_HUMAN]	1531	174.276	8.71924	1.15235e+06	246.165	6.92	10	13	1.02762e+06	146.605	4.64	7	10	196.385
Q9BYG3	MKI67 FHA domain-interacting nucleolar phosphoprotein OS=Homo sapiens GN=MKI67IP PE=1 SV=1 - [MK67I_HUMAN]	293	34.201	9.87646	2.05331e+06	205.448	14.33	4	8	1.75718e+06	162.729	14.33	4	8	184.089
P46100	Transcriptional regulator ATRX OS=Homo sapiens GN=ATRX PE=1 SV=5 - [ATRX_HUMAN]	2492	282.411	6.58057	2.56262e+06	244.605	5.34	10	17	1.53675e+06	103.536	4.29	9	15	174.071
Q8N9T8	Protein KRI1 homolog OS=Homo sapiens GN=KRI1 PE=1 SV=2 - [KRI1_HUMAN]	709	83.2008	5.17334	2.88453e+06	175.1	4.09	2	5	2.72267e+06	166.28	4.09	2	5	170.69
Q9ULW0	Targeting protein for Xklp2 OS=Homo sapiens GN=TPX2 PE=1 SV=2 - [TPX2_HUMAN]	747	85.6	9.23193	1.09689e+06	195.615	5.89	4	8	802768	142.443	4.95	4	7	169.029
P52597	Heterogeneous nuclear ribonucleoprotein F OS=Homo sapiens GN=HNRNPF PE=1 SV=3 - [HNRPF_HUMAN]	415	45.6429	5.57959	2.01276e+06	178.556	10.12	3	4	1.61572e+06	153.358	10.12	3	5	165.957
Q96KK5	Histone H2A type 1-H OS=Homo sapiens GN=HIST1H2AH PE=1 SV=3 - [H2A1H_HUMAN]	128	13.8978	10.8872	5.50846e+06	188.077	27.34	3	5	5.07298e+06	142.078	21.88	2	4	165.077
Q14103	Heterogeneous nuclear ribonucleoprotein D0 OS=Homo sapiens GN=HNRNPD PE=1 SV=1 - [HNRPD_HUMAN]	355	38.4103	7.81104	2.13091e+06	164.631	11.83	3	5	1.82898e+06	155.923	11.83	3	6	160.277
Q15424	Scaffold attachment factor B1 OS=Homo sapiens GN=SAFB PE=1 SV=4 - [SAFB1_HUMAN]	915	102.58	5.46533	2.81004e+06	164.517	7.76	4	9	2.39404e+06	147.864	7.76	4	7	156.191
Q96C00	Zinc finger and BTB domain-containing protein 9 OS=Homo sapiens GN=ZBTB9 PE=1 SV=1 - [ZBTB9_HUMAN]	473	50.5704	6.75635	1.17272e+06	152.13	13.11	4	6	824683	159.867	8.25	3	6	155.999
P55081	Microfibrillar-associated protein 1 OS=Homo sapiens GN=MFAP1 PE=1 SV=2 - [MFAP1_HUMAN]	439	51.9266	4.98291	1.12032e+06	177.866	18.22	6	9	1.03737e+06	130.779	15.26	5	9	154.322
Q9NQZ2	Something about silencing protein 10 OS=Homo sapiens GN=UTP3 PE=1 SV=1 - [SAS10_HUMAN]	479	54.5251	5.61768	2.8472e+06	133.722	15.45	5	10	2.00471e+06	174.556	10.44	5	9	154.139
O00566	U3 small nucleolar ribonucleoprotein protein MPP10 OS=Homo sapiens GN=MPHOSPH10 PE=1 SV=2 - [MPP10_HUMAN]	681	78.8157	4.85596	1.50051e+06	144.085	6.61	5	10	1.65898e+06	160.619	7.2	4	8	152.352
Q5T3I0	G patch domain-containing protein 4 OS=Homo sapiens GN=GPATCH4 PE=1 SV=2 - [GPTC4_HUMAN]	446	50.3508	9.62744	869426	147.841	15.25	4	6	772527	148.955	6.28	2	3	148.398
Q1ED39	Protein C16orf88 OS=Homo sapiens GN=C16orf88 PE=1 SV=1 - [CP088_HUMAN]	458	51.5572	9.86182	1.14217e+06	164.105	15.72	6	9	1.02818e+06	130.415	15.72	6	9	147.26
Q14839	Chromodomain-helicase-DNA-binding protein 4 OS=Homo sapiens GN=CHD4 PE=1 SV=2 - [CHD4_HUMAN]	1912	217.867	5.85889	1.55588e+06	145.208	8.16	8	15	791858	141.497	3.5	4	6	143.353
O60583	Cyclin-T2 OS=Homo sapiens GN=CCNT2 PE=1 SV=2 - [CCNT2_HUMAN]	730	80.9785	8.92432	822941	179.175	6.44	4	7	536951	105.143	4.66	3	4	142.159
Q86VM9	Zinc finger CCCH domain-containing protein 18 OS=Homo sapiens GN=ZC3H18 PE=1 SV=2 - [ZCH18_HUMAN]	953	106.316	8.32373	1.60801e+06	133.763	12.7	7	11	1.85157e+06	127.876	8.5	4	6	130.819
O60832	H/ACA ribonucleoprotein complex subunit 4 OS=Homo sapiens GN=DKC1 PE=1 SV=3 - [DKC1_HUMAN]	514	57.6378	9.42236	731128	136.002	6.81	3	5	626976	108.878	6.81	3	4	122.44
Q14241	Transcription elongation factor B polypeptide 3 OS=Homo sapiens GN=TCEB3 PE=1 SV=2 - [ELOA1_HUMAN]	798	89.8533	9.56885	2.07884e+06	130.615	4.14	2	4	1.92497e+06	112.753	5.51	3	4	121.684
Q15910	Histone-lysine N-methyltransferase EZH2 OS=Homo sapiens GN=EZH2 PE=1 SV=2 - [EZH2_HUMAN]	746	85.3086	7.02002	5.59522e+06	121.411	1.34	1	2	4.20724e+06	121.299	1.34	1	2	121.355
O60814	Histone H2B type 1-K OS=Homo sapiens GN=HIST1H2BK PE=1 SV=3 - [H2B1K_HUMAN]	126	13.8816	10.3159	1.70298e+06	154.983	20.63	2	3	1.5016e+06	76.67	11.9	1	1	115.827
O76021	Ribosomal L1 domain-containing protein 1 OS=Homo sapiens GN=RSL1D1 PE=1 SV=3 - [RL1D1_HUMAN]	490	54.9389	10.1255	1.23612e+06	168.903	7.14	3	4	954505	58.1446	8.57	3	5	113.524
Q9UHR5	SAP30-binding protein OS=Homo sapiens GN=SAP30BP PE=1 SV=1 - [S30BP_HUMAN]	308	33.8497	4.84326	2.43408e+06	118.068	4.87	1	2	2.15483e+06	107.39	4.87	1	2	112.729
Q9NXV6	CDKN2A-interacting protein OS=Homo sapiens GN=CDKN2AIP PE=1 SV=3 - [CARF_HUMAN]	580	61.0879	9.01221	380178	104.907	6.38	2	3	475003	93.4225	3.62	1	2	99.1647
P07910	Heterogeneous nuclear ribonucleoproteins C1/C2 OS=Homo sapiens GN=HNRNPC PE=1 SV=4 - [HNRPC_HUMAN]	306	33.6495	5.08447	1.6551e+06	117.758	11.76	5	7	1.00371e+06	80.1274	9.48	3	5	98.9425
P09661	U2 small nuclear ribonucleoprotein A' OS=Homo sapiens GN=SNRPA1 PE=1 SV=2 - [RU2A_HUMAN]	255	28.3981	8.6167	957602	92.8097	9.02	2	3	690692	104.613	14.51	2	3	98.7115
Q15459	Splicing factor 3A subunit 1 OS=Homo sapiens GN=SF3A1 PE=1 SV=1 - [SF3A1_HUMAN]	793	88.8305	5.22412	953715	112.813	6.56	4	5	597452	83.6733	3.53	2	3	98.2429
Q9UKM9	RNA-binding protein Raly OS=Homo sapiens GN=RALY PE=1 SV=1 - [RALY_HUMAN]	306	32.4436	9.17334	682410	127.462	9.48	3	5	673597	61.98	3.59	1	2	94.7208
O00193	Small acidic protein OS=Homo sapiens GN=SMAP PE=1 SV=1 - [SMAP_HUMAN]	183	20.3202	4.71631	1.31512e+06	107.175	8.74	1	2	760150	79.4372	16.39	3	3	93.3061
Q9BQ61	Uncharacterized protein C19orf43 OS=Homo sapiens GN=C19orf43 PE=1 SV=1 - [CS043_HUMAN]	176	18.4082	9.43701	2.61144e+06	88.1524	22.16	4	6	1.29499e+06	97.7779	29.55	4	6	92.9651
P35637	RNA-binding protein FUS OS=Homo sapiens GN=FUS PE=1 SV=1 - [FUS_HUMAN]	526	53.3938	9.36377	2.24126e+06	114.28	8.37	3	5	3.53736e+06	64.7705	2.66	1	2	89.5255
P14866	Heterogeneous nuclear ribonucleoprotein L OS=Homo sapiens GN=HNRNPL PE=1 SV=2 - [HNRPL_HUMAN]	589	64.0924	8.22119	1.65693e+06	78.6039	6.11	2	3	2.34903e+06	91.1519	4.41	1	3	84.8779
Q9UPT8	Zinc finger CCCH domain-containing protein 4 OS=Homo sapiens GN=ZC3H4 PE=1 SV=3 - [ZC3H4_HUMAN]	1303	140.169	6.26514	1.11251e+06	122.414	6.68	5	10	742521	46.73	4.99	4	7	84.5719
P18583	Protein SON OS=Homo sapiens GN=SON PE=1 SV=4 - [SON_HUMAN]	2426	263.664	5.64307	668248	104.827	1.44	3	4	678364	63.635	0.45	1	2	84.231
Q13416	Origin recognition complex subunit 2 OS=Homo sapiens GN=ORC2 PE=1 SV=2 - [ORC2_HUMAN]	577	65.9309	6.50732	1.22765e+06	111.993	5.72	4	6	1.04002e+06	51.76	3.99	2	3	81.8764
Q86T24	Transcriptional regulator Kaiso OS=Homo sapiens GN=ZBTB33 PE=1 SV=2 - [KAISO_HUMAN]	672	74.4382	5.12256	1.87977e+06	97.2371	2.68	1	2	1.63736e+06	65.6905	6.7	2	3	81.4638
Q76FK4	Nucleolar protein 8 OS=Homo sapiens GN=NOL8 PE=1 SV=1 - [NOL8_HUMAN]	1167	131.535	7.09326	1.62402e+06	31.51	2.14	2	2	1.41962e+06	130.369	4.97	4	5	80.9396
Q9BQG0	Myb-binding protein 1A OS=Homo sapiens GN=MYBBP1A PE=1 SV=2 - [MBB1A_HUMAN]	1328	148.762	9.27588	723324	89.9351	1.81	2	5	698339	69.1935	1.81	2	3	79.5643
Q9UNZ2	NSFL1 cofactor p47 OS=Homo sapiens GN=NSFL1C PE=1 SV=2 - [NSF1C_HUMAN]	370	40.5483	5.09717	826066	95.0333	4.59	1	2	898220	57.4558	10.81	2	2	76.2445
Q13422	DNA-binding protein Ikaros OS=Homo sapiens GN=IKZF1 PE=1 SV=1 - [IKZF1_HUMAN]	519	57.4914	6.58057	406928	87.7813	2.12	1	2	372991	63.8512	5.01	2	3	75.8162
Q5JTH9	RRP12-like protein OS=Homo sapiens GN=RRP12 PE=1 SV=2 - [RRP12_HUMAN]	1297	143.611	8.74854	448929	107.74	2.7	3	6	458787	42.21	3.55	3	4	74.975
Q9Y2W2	WW domain-binding protein 11 OS=Homo sapiens GN=WBP11 PE=1 SV=1 - [WBP11_HUMAN]	641	69.9539	8.38232	905058	77.7903	3.12	2	3	871411	71.83	3.59	2	4	74.8102
Q8IVW6	AT-rich interactive domain-containing protein 3B OS=Homo sapiens GN=ARID3B PE=1 SV=2 - [ARI3B_HUMAN]	561	60.5998	7.51807	833497	78.8974	2.85	2	3	544969	69.7	1.43	1	2	74.2987
Q14966	Zinc finger protein 638 OS=Homo sapiens GN=ZNF638 PE=1 SV=2 - [ZN638_HUMAN]	1978	220.488	6.37939	357905	48.53	2.02	3	4	438378	98.5836	2.17	3	4	73.5568
P61956	Small ubiquitin-related modifier 2 OS=Homo sapiens GN=SUMO2 PE=1 SV=2 - [SUMO2_HUMAN]	95	10.8324	5.50342	755946	74.17	23.16	2	2	860049	70.6	12.63	1	2	72.385
Q9H0D6	5'-3' exoribonuclease 2 OS=Homo sapiens GN=XRN2 PE=1 SV=1 - [XRN2_HUMAN]	950	108.513	7.47412	543617	68.3467	2.42	2	3	439669	75.3473	2.42	2	4	71.847
Q9H5V9	UPF0428 protein CXorf56 OS=Homo sapiens GN=CXorf56 PE=1 SV=1 - [CX056_HUMAN]	222	25.608	8.73389	734410	68.1945	10.81	2	3	466379	74.4609	4.95	1	2	71.3277
Q9P2N5	RNA-binding protein 27 OS=Homo sapiens GN=RBM27 PE=1 SV=2 - [RBM27_HUMAN]	1060	118.645	9.18799	654154	80.9175	4.06	3	3	531938	57.0474	1.98	2	3	68.9824
O15355	Protein phosphatase 1G OS=Homo sapiens GN=PPM1G PE=1 SV=1 - [PPM1G_HUMAN]	546	59.2347	4.36084	946366	74.63	10.99	3	5	771568	61.5292	10.99	3	5	68.0796
Q86XP3	ATP-dependent RNA helicase DDX42 OS=Homo sapiens GN=DDX42 PE=1 SV=1 - [DDX42_HUMAN]	938	102.912	7.02002	756863	69.9934	4.16	3	5	806794	59.9367	3.3	2	4	64.9651
P55209	Nucleosome assembly protein 1-like 1 OS=Homo sapiens GN=NAP1L1 PE=1 SV=1 - [NP1L1_HUMAN]	391	45.3459	4.4624	696041	73.2933	8.95	3	4	708930	56.2967	6.14	2	3	64.795
Q9Y2W1	Thyroid hormone receptor-associated protein 3 OS=Homo sapiens GN=THRAP3 PE=1 SV=2 - [TR150_HUMAN]	955	108.601	10.1548	400970	70.7886	2.72	2	4	271832	58.2428	2.72	2	3	64.5157
Q7Z4V5	Hepatoma-derived growth factor-related protein 2 OS=Homo sapiens GN=HDGFRP2 PE=1 SV=1 - [HDGR2_HUMAN]	671	74.2722	7.48877	803738	65.12	2.24	1	2	790999	57.12	2.24	1	1	61.12
P05455	Lupus La protein OS=Homo sapiens GN=SSB PE=1 SV=2 - [LA_HUMAN]	408	46.8082	7.12256	1.04626e+06	58.59	2.7	1	2	721068	63.11	2.7	1	2	60.85
Q9NXF1	Testis-expressed sequence 10 protein OS=Homo sapiens GN=TEX10 PE=1 SV=2 - [TEX10_HUMAN]	929	105.608	9.36377	420485	47.55	1.18	1	1	403605	74	1.18	1	2	60.775
P18615	Negative elongation factor E OS=Homo sapiens GN=RDBP PE=1 SV=3 - [NELFE_HUMAN]	380	43.2137	9.33447	1.72727e+06	54.64	5.26	1	1	889846	65.8406	8.68	2	2	60.2403
Q99733	Nucleosome assembly protein 1-like 4 OS=Homo sapiens GN=NAP1L4 PE=1 SV=1 - [NP1L4_HUMAN]	375	42.7969	4.69092	1.22161e+06	54.81	2.67	1	2	694351	62.315	5.6	2	5	58.5625
Q99848	Probable rRNA-processing protein EBP2 OS=Homo sapiens GN=EBNA1BP2 PE=1 SV=2 - [EBP2_HUMAN]	306	34.8304	10.0962	1.08791e+06	70.77	3.27	1	2	899593	44.64	3.27	1	1	57.705
Q8IY67	Ribonucleoprotein PTB-binding 1 OS=Homo sapiens GN=RAVER1 PE=1 SV=1 - [RAVR1_HUMAN]	606	63.8372	8.48486	752958	37.2292	2.15	1	2	415780	76.6916	2.15	1	2	56.9604
Q6PJG2	Uncharacterized protein C14orf43 OS=Homo sapiens GN=C14orf43 PE=1 SV=2 - [CN043_HUMAN]	1045	114.918	9.18799	0	33.98	1.82	1	2	186539	78.6833	1.82	1	3	56.3316
Q14676	Mediator of DNA damage checkpoint protein 1 OS=Homo sapiens GN=MDC1 PE=1 SV=3 - [MDC1_HUMAN]	2089	226.529	5.46533	1.82941e+06	65.315	3.02	3	4	1.83261e+06	44.79	3.59	3	4	55.0525
Q96NC0	Zinc finger matrin-type protein 2 OS=Homo sapiens GN=ZMAT2 PE=1 SV=1 - [ZMAT2_HUMAN]	199	23.597	9.01221	1.15345e+06	36.5665	10.05	1	2	1.06652e+06	72.1239	10.05	1	2	54.3452
P38159	Heterogeneous nuclear ribonucleoprotein G OS=Homo sapiens GN=RBMX PE=1 SV=3 - [HNRPG_HUMAN]	391	42.3063	10.0522	529468	77.5333	5.37	2	3	497024	30.98	3.32	1	1	54.2567
Q9Y388	RNA-binding motif protein, X-linked 2 OS=Homo sapiens GN=RBMX2 PE=1 SV=2 - [RBMX2_HUMAN]	322	37.3132	9.83252	382342	54.49	3.73	1	1	363771	49.16	3.73	1	1	51.825
Q96QC0	Serine/threonine-protein phosphatase 1 regulatory subunit 10 OS=Homo sapiens GN=PPP1R10 PE=1 SV=1 - [PP1RA_HUMAN]	940	98.996	9.17334	1.29731e+06	75.76	3.94	3	4	677451	25.99	2.23	2	2	50.875
Q9BUJ2	Heterogeneous nuclear ribonucleoprotein U-like protein 1 OS=Homo sapiens GN=HNRNPUL1 PE=1 SV=2 - [HNRL1_HUMAN]	856	95.6793	6.91748	606875	26.93	1.52	1	1	626648	73.5009	4.44	3	3	50.2155
P13984	General transcription factor IIF subunit 2 OS=Homo sapiens GN=GTF2F2 PE=1 SV=2 - [T2FB_HUMAN]	249	28.3628	9.23193	715122	55.6086	4.42	1	2	683856	44.5158	4.42	1	2	50.0622
Q8WTT2	Nucleolar complex protein 3 homolog OS=Homo sapiens GN=NOC3L PE=1 SV=1 - [NOC3L_HUMAN]	800	92.4896	9.17334	854264	42.6597	6.5	3	3	616652	55.4433	6.5	3	4	49.0515
Q8ND82	Zinc finger protein 280C OS=Homo sapiens GN=ZNF280C PE=1 SV=1 - [Z280C_HUMAN]	737	83.0423	9.11475	350442	46.3343	4.61	2	3	318962	50.0925	6.51	3	5	48.2134
P43243	Matrin-3 OS=Homo sapiens GN=MATR3 PE=1 SV=2 - [MATR3_HUMAN]	847	94.5648	6.25244	665339	63.74	1.3	1	2	399737	32.36	1.3	1	1	48.05
Q9NWH9	SAFB-like transcription modulator OS=Homo sapiens GN=SLTM PE=1 SV=2 - [SLTM_HUMAN]	1034	117.079	7.86963	502768	37.14	1.84	1	1	503169	58.14	1.84	1	1	47.64
O75152	Zinc finger CCCH domain-containing protein 11A OS=Homo sapiens GN=ZC3H11A PE=1 SV=3 - [ZC11A_HUMAN]	810	89.076	8.36768	1.53449e+06	57.085	2.72	1	3	1.20732e+06	37.63	2.72	1	1	47.3575
Q8IX01	SURP and G-patch domain-containing protein 2 OS=Homo sapiens GN=SUGP2 PE=1 SV=2 - [SUGP2_HUMAN]	1082	120.132	7.28369	503754	56.1643	1.29	1	2	401510	35.74	1.29	1	3	45.9522
Q9H1E3	Nuclear ubiquitous casein and cyclin-dependent kinases substrate OS=Homo sapiens GN=NUCKS1 PE=1 SV=1 - [NUCKS_HUMAN]	243	27.28	5.08447	2.2586e+06	47.56	3.7	1	1	807095	43.0119	9.88	2	3	45.286
Q03188	Centromere protein C 1 OS=Homo sapiens GN=CENPC1 PE=1 SV=2 - [CENPC_HUMAN]	943	106.769	9.39307	642848	48.5933	4.45	3	3	443321	41.845	4.56	3	4	45.2191
P49321	Nuclear autoantigenic sperm protein OS=Homo sapiens GN=NASP PE=1 SV=2 - [NASP_HUMAN]	788	85.1861	4.29736	740776	49.7813	4.06	2	2	416786	37.82	1.02	1	1	43.8006
Q9BY77	Polymerase delta-interacting protein 3 OS=Homo sapiens GN=POLDIP3 PE=1 SV=2 - [PDIP3_HUMAN]	421	46.0605	9.99365	831705	35.07	4.04	1	1	726414	50.24	7.36	2	2	42.655
Q9H307	Pinin OS=Homo sapiens GN=PNN PE=1 SV=4 - [PININ_HUMAN]	717	81.565	7.13721	394341	44.932	1.53	1	2	271634	35.79	1.53	1	1	40.361
Q6UN15	Pre-mRNA 3'-end-processing factor FIP1 OS=Homo sapiens GN=FIP1L1 PE=1 SV=1 - [FIP1_HUMAN]	594	66.4865	5.59229	575206	40.68	2.19	1	2	590255	38.63	2.19	1	1	39.655
O60885	Bromodomain-containing protein 4 OS=Homo sapiens GN=BRD4 PE=1 SV=2 - [BRD4_HUMAN]	1362	152.124	9.18799	1.62138e+06	49.49	0.95	1	3	959788	29.3	0.95	1	1	39.395
Q15361	Transcription termination factor 1 OS=Homo sapiens GN=TTF1 PE=1 SV=3 - [TTF1_HUMAN]	905	102.987	9.37842	1.59882e+06	49.11	2.1	1	1	1.34834e+06	29.64	2.1	1	1	39.375
Q96AT1	Uncharacterized protein KIAA1143 OS=Homo sapiens GN=KIAA1143 PE=1 SV=2 - [K1143_HUMAN]	154	17.4549	6.11279	404101	0	7.14	1	1	305146	76.4575	7.14	1	3	38.2288
Q9UK61	Uncharacterized protein C3orf63 OS=Homo sapiens GN=C3orf63 PE=1 SV=3 - [CC063_HUMAN]	1670	188.914	5.79541	430675	29.65	1.92	3	4	322689	46.1862	1.26	2	3	37.9181
Q7L2J0	7SK snRNA methylphosphate capping enzyme OS=Homo sapiens GN=MEPCE PE=1 SV=1 - [MEPCE_HUMAN]	689	74.3096	9.56885	1.70001e+06	43.19	5.66	2	2	679923	32.41	3.19	1	1	37.8
Q9HCS7	Pre-mRNA-splicing factor SYF1 OS=Homo sapiens GN=XAB2 PE=1 SV=2 - [SYF1_HUMAN]	855	99.9464	6.22705	406712	29.8786	2.34	2	3	317023	41.68	2.34	2	3	35.7793
Q96BK5	PIN2/TERF1-interacting telomerase inhibitor 1 OS=Homo sapiens GN=PINX1 PE=1 SV=2 - [PINX1_HUMAN]	328	37.012	9.59814	344607	24.28	4.88	1	1	265395	43.84	4.88	1	1	34.06
Q5QJE6	Deoxynucleotidyltransferase terminal-interacting protein 2 OS=Homo sapiens GN=DNTTIP2 PE=1 SV=2 - [TDIF2_HUMAN]	756	84.4179	6.16357	495981	33.66	3.44	2	2	235803	34.25	3.44	2	2	33.955
Q9NVU7	Protein SDA1 homolog OS=Homo sapiens GN=SDAD1 PE=1 SV=3 - [SDA1_HUMAN]	687	79.8205	9.24658	723157	28.86	1.6	1	1	475420	38.6441	3.06	2	3	33.752
O43395	U4/U6 small nuclear ribonucleoprotein Prp3 OS=Homo sapiens GN=PRPF3 PE=1 SV=2 - [PRPF3_HUMAN]	683	77.4809	9.49561	671955	40.7	1.46	1	1	465800	25.58	1.46	1	1	33.14
Q9NZT1	Calmodulin-like protein 5 OS=Homo sapiens GN=CALML5 PE=1 SV=2 - [CALL5_HUMAN]	146	15.8828	4.43701	434542	30.63	5.48	1	1	371388	30.9	5.48	1	1	30.765
Q9NYF8	Bcl-2-associated transcription factor 1 OS=Homo sapiens GN=BCLAF1 PE=1 SV=2 - [BCLF1_HUMAN]	920	106.059	9.979	1.57225e+06	35.21	1.52	1	1	881540	25.8184	2.5	2	2	30.5142
Q15306	Interferon regulatory factor 4 OS=Homo sapiens GN=IRF4 PE=1 SV=1 - [IRF4_HUMAN]	451	51.7394	6.85889	1.35865e+06	29.5	5.99	2	2	1.02015e+06	30.3026	5.99	2	3	29.9013
Q01831	DNA repair protein complementing XP-C cells OS=Homo sapiens GN=XPC PE=1 SV=4 - [XPC_HUMAN]	940	105.887	8.89502	766436	27.5767	5.96	3	6	587621	29.45	5.96	3	4	28.5133
O94888	UBX domain-containing protein 7 OS=Homo sapiens GN=UBXN7 PE=1 SV=2 - [UBXN7_HUMAN]	489	54.8283	5.16064	702517	31.34	2.66	1	2	391447	25.45	2.66	1	1	28.395
P55265	Double-stranded RNA-specific adenosine deaminase OS=Homo sapiens GN=ADAR PE=1 SV=4 - [DSRAD_HUMAN]	1226	135.981	8.646	731851	31.0491	0.98	1	2	272841	21.31	0.98	1	1	26.1796
Q15637	Splicing factor 1 OS=Homo sapiens GN=SF1 PE=1 SV=4 - [SF01_HUMAN]	639	68.2859	8.98291	746471	25.28	2.03	1	2	256668	26.04	1.56	1	1	25.66
Q9ULU4	Protein kinase C-binding protein 1 OS=Homo sapiens GN=ZMYND8 PE=1 SV=2 - [PKCB1_HUMAN]	1186	131.61	7.1958	621396	0	1.77	1	2	466281	44.2956	1.77	1	3	22.1478
P51610	Host cell factor 1 OS=Homo sapiens GN=HCFC1 PE=1 SV=2 - [HCFC1_HUMAN]	2035	208.602	7.45947	665286	32.35	0.79	1	1	669609	0	0.79	1	1	16.175
Q15652	Probable JmjC domain-containing histone demethylation protein 2C OS=Homo sapiens GN=JMJD1C PE=1 SV=2 - [JHD2C_HUMAN]	2540	284.349	7.86963	599410	0	0.51	1	1	242495	27.85	0.51	1	1	13.925
Q562F6	Shugoshin-like 2 OS=Homo sapiens GN=SGOL2 PE=1 SV=2 - [SGOL2_HUMAN]	1265	144.65	7.91357	612416	26.53	2.53	2	2	632792	0	2.69	2	2	13.265
List of proximal and putative interacting proteins identified in BirA*-fused Vpr-expressing cells.
Each protein has the parameters including UniprotKB Accession number, decription, mean peak area, scores which is the sum of the highest ions score for each distinct peptide, the percent coverage which is calculated by dividing the number of amino acids in all found peptides by the total number of amino acids in the entire protein sequence, the number of distinct peptides used for identification …
